# Inversion Genotyping in the *Anopheles gambiae* Complex Using High-Throughput Array and Sequencing Platforms

**DOI:** 10.1101/2020.05.25.114793

**Authors:** R. Rebecca Love, Marco Pombi, Moussa W. Guelbeogo, Nathan R. Campbell, Melissa T. Stephens, Roch K. Dabire, Carlo Costantini, Alessandra della Torre, Nora J. Besansky

## Abstract

Chromosomal inversion polymorphisms have special importance in the *Anopheles gambiae* complex of malaria vector mosquitoes, due to their role in local adaptation and range expansion. The study of inversions in natural populations is reliant on polytene chromosome analysis by expert cytogeneticists, a process that is limited by the rarity of trained specialists, low throughput, and restrictive sampling requirements. To overcome this barrier, we ascertained tag single nucleotide polymorphisms (SNPs) that are highly correlated with inversion status (inverted or standard orientation). We compared the performance of the tag SNPs using two alternative high throughput molecular genotyping approaches versus traditional cytogenetic karyotyping of the same 960 individual *An. gambiae* and *An. coluzzii* mosquitoes sampled from Burkina Faso, West Africa. We show that both molecular approaches yield comparable results, and that either one performs as well or better than cytogenetics in terms of genotyping accuracy. Given the ability of molecular genotyping approaches to be conducted at scale and at relatively low cost without restriction on mosquito sex or developmental stage, molecular genotyping via tag SNPs has the potential to revitalize research into the role of chromosomal inversions in the behavior and ongoing adaptation of *An. gambiae* and *An. coluzzii* to environmental heterogeneities.
