## Supplementary material for "Inversion Genotyping in the *Anopheles gambiae* Complex Using High-Throughput Array and Sequencing Platforms": Table S1

### Sheet: oa_SNP_list.041320
Assay_name	Inversion	Chr Arm	Position	Ref	Alt	Primer-F	Primer-R	Probe-Ref	Probe-Alt
AnG_01	a	2L	20546192	G	A	CCTTTCGTTCGCGTACAAAACC	GCGCGTCGTTATGGATGTC	CGCATCGTTCCC	CGCATCATTCCC
AnG_02	a	2L	20731296	A	T	GTGGAATGCTAATTGATGCAGTCG	CTTGCCGCGTTCAATGCA	AGAAAACGGCACTTACAC	AGAAAACGGCTCTTACAC
AnG_03	a	2L	20816241	G	T	ACTACATCGAACAGTTTAATACTTTTGCT	GCTCTGTATACTAACCGCACTTCTG	CTCTCCGTTCAGACTAT	CTCTCCGTTAAGACTAT
AnG_04	a	2L	21590819	G	A	GGCACAACAGCAACAACCA	GTGCGGCTGCGGTG	ACCAACCGGCGCAGC	ACCAACCAGCGCAGC
AnG_05	a	2L	21687929	C	G	ACAGTGATATAAAATTACTGCCGGAACT	CTTGAAAGGAGAGAAATCCACAAAACC	CACCGGCAAGAAT	CACCGCCAAGAAT
AnG_06	a	2L	40791634	G	T	TTTTTGTCACCTTTTTTTGCTCCTT	ACGACGGGTTATCTTTGGCAAA	AATATTCCAATAGTTGTCCAAC	AATATTCCAATAGTTTTCCAAC
AnG_07	a	2L	40854796	G	A	GGGTCCATTGGTGTGCC	GGTCGGCGCCGAATC	CGAGGGATAAGCTGCCGTA	CGAGGGATAAGCTACCGTA
AnG_08	a	2L	41966114	C	T	GGTTAGCCAATTGTGGTTGTTTGAT	TGAATTTCACAACCATATGCAACGTTT	ATCTTCATTCAGAAATTAA	ATCTTCATTCAAAAATTAA
AnG_09	j	2R	3264955	G	A	GCATGTTGCACGGATCGG	CATGTGTCCTAAACCCTCACAGA	ATTTCACTTTCACGTCCTCA	TCACTTTCACATCCTCA
AnG_10	j	2R	15740463	A	T	GACGCGGGTGACGGT	ACAGTGTGGTGGTATCAATTCGG	CGACGACTTTACGCGCA	CGACGACTTTTCGCGCA
AnG_11	j	2R	15740978	C	T	CGGCGAGAGAGCTCACAAA	GATAGGGATGCGCGTTCCTT	TTGATGGTTTTGGCGTTTG	TTGATGGTTTTAGCGTTTG
AnG_12	j	2R	15743203	G	A	CGCTCGAGCGCGATCA	ACTACGCGCAGCTGACC	CCGCAGGTAGCGCT	CCGCAGATAGCGCT
AnG_13	j	2R	15749248	G	A	TCCCGCACGCTTCCC	GCATCAGTACTCAGCATAAGGCATT	AGGGCTGGCGAGTTG	AGGGCTGACGAGTTG
AnG_14	j	2R	15750449	C	T	GAGTCGCGGGCTTTTCG	GCGCACGAGAGCAAACG	CACAGTTTTCCCCGGGCG	CACAGTTTTCTCCGGGCG
AnG_28	b	2R	19245041	G	T	GGTGAGCCGCTGAAACC	GCAGCAAATCGACCGATCCA	CTGCACCGATCCGATAC	CTGCACCGATACGATAC
AnG_29	b	2R	19342106	C	T	ACAGTGTTTTCGCCTGATCGTA	CGCGCTCCCCAGCAA	CACACATTTATGCCCC	CACACATTTATACCCC
AnG_31	b	2R	20175599	T	C	CCCAGCCACACTGTTTATCTGT	TACTCAATAGGACACCATCATTCAGTATTTATT	CAACGCGCTTGCATAG	AACGCGCCTGCATAG
AnG_32	b	2R	20414414	C	A	TCCGACCTCCGCCAAAG	GGGAGCGACTTTGAGAATTTTACG	TCGACATGCTTGCTGATT	CTCGACATGCTTTCTGATT
AnG_33	b	2R	20687083	T	G	GGTCAGGTGAGTGCGG	GATACGCTTACCTCGCGATACTAG	CATGATGGTAGCTTTC	ATGATGGTCGCTTTC
AnG_34	b	2R	21696926	A	T	TGCCAATTTATTGGTCTTTATTGTAGATTTTT	CAGCAAAAAAGACATAAATCGAAAAAGG	CTGGATTATGGTTGTGTTTT	TGGATTATGGTTGAGTTTT
AnG_35	b	2R	21793864	C	T	GCCGGCTACATCTTCATTATGC	CGCTGGTGTGCCTTCTG	TGCCTAGGGCAGACGT	CTGCCTAGGACAGACGT
AnG_37	b	2R	22333005	T	C	CGAGCAAGAGAGATGTTCACACA	GGTTACGACGGTGTGGTGTTT	ATTTCCGCAAAGCTTA	TTTCCGCAGAGCTTA
AnG_38	b	2R	25964019	C	T	GGAAAGTTTTTATTGTTTGCCGTAATCG	AAATATCACGGCCAATGATTATCG	ATGCCGTAAAGTGTGGTAC	ATGCCGTAAAGTATGGTAC
AnG_39	b	2R	26427790	T	G	TCCAATAATGTAAAGCAAACTCTGTTCGT	CCGAAGTTTCAAGTGGTATGTCGAA	TTGAAGACGGAACGGAAA	AAGACGGCACGGAAA
AnG_40	c_col	2R	27282330	C	T	CGCTCTGCCCAAACCATTC	GGCGTGAAATTAAATGATTTTATTCCCA	CATTGTCGGTGCCCGG	ACATTGTCGGTACCCGG
AnG_42	c_col	2R	28171113	A	C	GGCAGTATGTATGTCTGGGTTTGG	AACATATTGAAAAAGGATGTACAGAT	ATTATACATCAATATGGTTTGGG	ATTATACATCAATATGGTGTGGG
AnG_43	c_col	2R	28175201	C	G	GGTTGCATAACACTTTGTCTAAAAATCAA	AGTATAGTTTCGTGCTTGCACATGA	CCAACCCAAACCGC	CAACCGAAACCGC
AnG_44	c_col	2R	28378313	G	A	AATCTTCTACTAACGAAGCTTTGCAC	GCCAGTCTTAAATTAGTTTCCCGTTTT	CCTCGGGAAACAAA	CCTCGAGAAACAAA
AnG_15	c_gam	2R	28389624	C	T	TCCAACACCTTCCTCGAATGGTA	CCCACACTACTACACAACAGCAAAA	ATTGGCCGCGTGCTG	CATTGGCCACGTGCTG
AnG_16	c_gam	2R	28392994	T	A	GCCATTCGCTGCCATTCG	CGTGTCGATGTATTGTATGTGGTTT	AAAGTATGGTTTACGGCAGC	AAGTATGGTTTTCGGCAGC
AnG_45	c_col	2R	28468246	G	A	TTCGTTAGGCGCGTAGAAGTAG	CAAAACAGCAGCAACAACAACAAAA	TTTCGAGTTTGTTGTTGGATT	TTTCGAGTTTGTTATTGGATT
AnG_47	c_col	2R	29131571	A	C	TTGCGGGTGGTGCGTAT	CGAGTCCATAATGGCGATCATCTC	CATACTGCAGTCCGTGTTA	CTGCAGGCCGTGTTA
AnG_48	c_col	2R	29194375	T	A	CTTGCGGTAAGCAATGAAAATGAGA	AGGAAAGAGGCAAAACAACAACAAA	CAATCCCGGAAGTAAAA	CAATCCCGGATGTAAAA
AnG_49	c_col	2R	29409159	T	A	ACACACACACTCCCCTTCCT	CACACACACACACGTTCAATGATAA	AACCTGGAGGCCTGC	ACCTGGTGGCCTGC
AnG_50	c_col	2R	29435224	A	T	GGCAAGGGTTCCGATGAATTGATAT	TTCGCATGAACATTCAAGTTTTGTGA	ATCAGTTATTGCTTATATGTTGAT	CAGTTATTGCTTATAAGTTGAT
AnG_17	c_gam	2R	29824204	C	T	GTCACCACCATTCCGACGAT	CCACCGACGTCCCACAC	CCGTCTCAACGTTGAAC	CGTCTCAACATTGAAC
AnG_51	c_col	2R	30163217	G	T	GTTGAGAAAGCGAGTGTGT	CGTGTATGAAAAGCACGTGCAC	TTTCTATTTGTGGTGCATCG	TTTTCTATTTGTTGTGCATCG
AnG_52	c_col	2R	30386671	G	A	AATGCAGGAAAATGAAATAAAGCTCTCC	AGAGAGAGAAAGAGAAAGAAAGGGAAGA	CCCAGCGCCAGCTT	TTCCCAGCACCAGCTT
AnG_53	u	2R	31516240	C	T	GGATAGTTTCCCAATCCGACCC	ATGAATCGCTGAAGCGTGAGA	CATGCATCACGCCGAT	CATGCATCACACCGAT
AnG_54	u	2R	31562705	C	T	AACGGGATATCAAACATCGAACCT	ATTTACCCGGCCCAATATTGGT	CTGGGATGCAGTGTAAG	TGGGATGCAGTATAAG
AnG_55	u	2R	32295931	A	T	ACTAAAAACTTATCTAGTAAGAAAGCAACAC	TCGAGGGTTTTAACTAAGCCTTACG	ATGGAAATGAAAACCAC	ATGGAAATGTAAACCAC
AnG_56	u	2R	33291225	T	C	CAGGCTTAAAAGTGTGTCCATCAC	CGCTGTGTGTATCGTGTGAGT	ACTAAACCGTCTGTTTGCAT	AACCGTCTGCTTGCAT
AnG_58	u	2R	33776367	G	A	TGCTGCTGCTTCACTGTGA	AGCGTAAAGAATAAAACAAACACACACA	TTCGCACAGAACTTT	TCGCACAAAACTTT
AnG_60	u	2R	34610188	A	T	TGGTGGGAAAGGTCTGGATACT	GCTGTCGGGATTAAGGATGATTTGT	ACGCTCGTAATAACCT	ACGCTCGTTATAACCT
AnG_19	d	2R	32854708	G	A	GGCAAGCATGATACCGCAAAA	GGACGACGATGATGATGATGATGA	CAACCGCCGCCAGCA	CAACCGCCACCAGCA
AnG_20	d	2R	32858930	G	A	CCCACCGGCATACGGA	AGCCTCGTCGTTGAGATTC	CTGCGCCACTGCTT	CTGCGCCACTGTTT
AnG_21	d	2R	32867380	C	T	CATATACCATAAGCAAAAAAGGCATCACC	TGAACTGAGGAGCACGATGATC	AGGAGGAAGAGGTAGCAGT	AGGAGGAAGAGATAGCAGT
AnG_22	d	2R	32882145	G	T	GCCTGGACCAGTTCATGCAA	TGGTGCCGCTGTTGCT	CAACAACCCGGTTCAG	CCAACAACCCTGTTCAG
AnG_23	d	2R	35926470	G	C	AGGATCGTCGCCAGATTGC	CGCGTGCCAACACTTACC	CTGGTCGTCGGACGCA	CTGGTCGTCGCACGCA
AnG_24	d	2R	36201603	G	A	GAAACACACGCACAACTAGCTTAG	GCTGTTGTTACGCTTGGCATTTT	TTGGTGCGGATGGTAC	TTTGGTGCAGATGGTAC
AnG_25	d	2R	36280038	G	A	TCGTTGTGAGCCATTGTGTGT	TCTTATCACAATTATGAGTTGCTCGTTCA	CAATGCACGGATACAC	CAATGCACAGATACAC
AnG_26	d	2R	36717402	G	T	ATTTACTTATCATCTGTCCCATGGAAC	GGTTTCCTGACGGGAGTTCTTT	CCGTAATAGAAGGAAATAA	CCGTAATAGAATGAAATAA
AnG_27	d	2R	38797590	A	G	CGCGCTGCAATTGCTAGATATG	ACAGGATACTCTCTTCCTTCTTGCT	TTTCATGGGCATGCACT	TTCATGGGCGTGCACT
