## Supplementary material for "Inversion Genotyping in the *Anopheles gambiae* Complex Using High-Throughput Array and Sequencing Platforms": Table S2

### Sheet: amp_SNP_list.041320
INV	LOCUS		REF	ALT	PRIMER_F		PRIMER_R
a	2L_20674783_a		G	C	2L_20674783_a_F	CTACACGTTCAGAGTTCTACAGTCCGAGATCCGATACAGCACCAGCA	2L_20674783_a_R	GTGACTGGAGTTCAGACGTGTGCTCTTCCGATCTTTCAAACAACACTCCCGGCA
a	2L_20726658_a		G	A	2L_20726658_a_F	CTACACGTTCAGAGTTCTACAGTCCGAGCACAAACCGCAACAGCAAT	2L_20726658_a_R	GTGACTGGAGTTCAGACGTGTGCTCTTCCGATCTGTATCCGGTCCCGTAGCAC
a	2L_20813877_a		C	T	2L_20813877_a_F	CTACACGTTCAGAGTTCTACAGTCCGAGCACGTGCCAGATAAAGTGC	2L_20813877_a_R	GTGACTGGAGTTCAGACGTGTGCTCTTCCGATCTGTTCGGTGCATTGCAATTGC
a	2L_20995428_a		A	G	2L_20995428_a_F	CTACACGTTCAGAGTTCTACAGTCCGAATGCCATGCCGTCGTCAAAG	2L_20995428_a_R	GTGACTGGAGTTCAGACGTGTGCTCTTCCGATCTGCATGTCTGCTGTCTATCTTGC
a	2L_21120275_a		C	T	2L_21120275_a_F	CTACACGTTCAGAGTTCTACAGTCCGAATTACCCTTGTTGTAACAGCATG	2L_21120275_a_R	GTGACTGGAGTTCAGACGTGTGCTCTTCCGATCTAGAACACTGTGAACCGCCTC
a	2L_21148772_a		C	T	2L_21148772_a_F	CTACACGTTCAGAGTTCTACAGTCCGAAGAGTCAACAGCCGAACAGG	2L_21148772_a_R	GTGACTGGAGTTCAGACGTGTGCTCTTCCGATCTCGGGTTCGTAAACGGTTCAC
a	2L_21315321_a		C	G	2L_21315321_a_F	CTACACGTTCAGAGTTCTACAGTCCGATGGTGGTGTGGTCGTTTTGA	2L_21315321_a_R	GTGACTGGAGTTCAGACGTGTGCTCTTCCGATCTAGACGAATGCCCTCAAGACC
a	2L_21476016_a		G	A	2L_21476016_a_F	CTACACGTTCAGAGTTCTACAGTCCGAGCCCCAGTTTGTGTGCGATA	2L_21476016_a_R	GTGACTGGAGTTCAGACGTGTGCTCTTCCGATCTAGCATCCGATCCATTGTTTCG
a	2L_21565787_a		G	A	2L_21565787_a_F	CTACACGTTCAGAGTTCTACAGTCCGACCATACAAAGGGTGAGTAAGGGT	2L_21565787_a_R	GTGACTGGAGTTCAGACGTGTGCTCTTCCGATCTCTGCATAATTTGGCTGCCAGA
a	2L_21925603_a		G	A	2L_21925603_a_F	CTACACGTTCAGAGTTCTACAGTCCGACCGTACTCGCTGTCGTACTC	2L_21925603_a_R	GTGACTGGAGTTCAGACGTGTGCTCTTCCGATCTAACTCTGACCATGCTCCACG
a	2L_22196370_a		G	A	2L_22196370_a_F	CTACACGTTCAGAGTTCTACAGTCCGACGTTTTCTCGGTCACATCGC	2L_22196370_a_R	GTGACTGGAGTTCAGACGTGTGCTCTTCCGATCTGTCCCATTCAAGGATTTTCCAG
a	2L_22279501_a		C	T	2L_22279501_a_F	CTACACGTTCAGAGTTCTACAGTCCGACGCCGCTCCAGCTGATC	2L_22279501_a_R	GTGACTGGAGTTCAGACGTGTGCTCTTCCGATCTATCGTTCCGTCGATCGCATC
a	2L_37827293_a		A	G	2L_37827293_a_F	CTACACGTTCAGAGTTCTACAGTCCGAAAGAGCCACCGGTTAGAACG	2L_37827293_a_R	GTGACTGGAGTTCAGACGTGTGCTCTTCCGATCTCTAGTAGCAGCAGTGGACGG
a	2L_37973332_a		A	C	2L_37973332_a_F	CTACACGTTCAGAGTTCTACAGTCCGAAAGTGAAGTCGCAAGCGTTG	2L_37973332_a_R	GTGACTGGAGTTCAGACGTGTGCTCTTCCGATCTGAAGCGAATGAAGAACTGCGT
a	2L_38924610_a		A	T	2L_38924610_a_F	CTACACGTTCAGAGTTCTACAGTCCGACGTGATAATTACTAAACAACAACGC	2L_38924610_a_R	GTGACTGGAGTTCAGACGTGTGCTCTTCCGATCTGGCAACGCCGTTAACATGTT
a	2L_40608181_a		G	C	2L_40608181_a_F	CTACACGTTCAGAGTTCTACAGTCCGACACCTTGGCAAACGCTGAC	2L_40608181_a_R	GTGACTGGAGTTCAGACGTGTGCTCTTCCGATCTCTGGAGCTGCAGGTACGTAG
a	2L_40858445_a		T	C	2L_40858445_a_F	CTACACGTTCAGAGTTCTACAGTCCGACAACAAGCGAAAGAGCGTCC	2L_40858445_a_R	GTGACTGGAGTTCAGACGTGTGCTCTTCCGATCTTGTTTTCATCATTCGCCCTCTG
a	2L_41116522_a		G	T	2L_41116522_a_F	CTACACGTTCAGAGTTCTACAGTCCGATCTGTCAGTGTCGTCGCAAA	2L_41116522_a_R	GTGACTGGAGTTCAGACGTGTGCTCTTCCGATCTAATGGTTGGGCTCCTTTCGG
a	2L_41198153_a		G	T	2L_41198153_a_F	CTACACGTTCAGAGTTCTACAGTCCGACAGCTTTTGACCGTTGCTCG	2L_41198153_a_R	GTGACTGGAGTTCAGACGTGTGCTCTTCCGATCTATGCACCGAACCGAAACCG
a	2L_41323736_a		G	A	2L_41323736_a_F	CTACACGTTCAGAGTTCTACAGTCCGAAAGCGAGTGCAGGGAGTAAC	2L_41323736_a_R	GTGACTGGAGTTCAGACGTGTGCTCTTCCGATCTACGCGTGTCTGGATAATTGAGA
a	2L_41616210_a		T	A	2L_41616210_a_F	CTACACGTTCAGAGTTCTACAGTCCGAGCACATGCTTTATGAGGTTAAGCT	2L_41616210_a_R	GTGACTGGAGTTCAGACGTGTGCTCTTCCGATCTAGTTTGACGAACTGGCTCAGT
a	2L_41966114_a		C	T	2L_41966114_a_F	CTACACGTTCAGAGTTCTACAGTCCGAGGTTGAATGACAGCGCGTG	2L_41966114_a_R	GTGACTGGAGTTCAGACGTGTGCTCTTCCGATCTCACAACCATATGCAACGTTTATCT
j	2R_15712693_j		T	A	2R_15712693_j_F	CTACACGTTCAGAGTTCTACAGTCCGAATATCTGTTGTGCCGGCAGC	2R_15712693_j_R	GTGACTGGAGTTCAGACGTGTGCTCTTCCGATCTTGCCTGTGCCTGTTCTTGAT
j	2R_15716132_j		C	T	2R_15716132_j_F	CTACACGTTCAGAGTTCTACAGTCCGAGTGACGTCCGCCCATGAG	2R_15716132_j_R	GTGACTGGAGTTCAGACGTGTGCTCTTCCGATCTAAGCATTATCCCCCCCACAC
j	2R_15740978_j		C	T	2R_15740978_j_F	CTACACGTTCAGAGTTCTACAGTCCGAGGCGAGAGAGCTCACAAACA	2R_15740978_j_R	GTGACTGGAGTTCAGACGTGTGCTCTTCCGATCTATAGGGATGCGCGTTCCTTC
j	2R_15742834_j		C	T	2R_15742834_j_F	CTACACGTTCAGAGTTCTACAGTCCGATAACAGCTGCACGCGGA	2R_15742834_j_R	GTGACTGGAGTTCAGACGTGTGCTCTTCCGATCTCTACGAACGATCTCGGCGG
j	2R_15743203_j		G	A	2R_15743203_j_F	CTACACGTTCAGAGTTCTACAGTCCGAGATCAGCAGCTGCCGCA	2R_15743203_j_R	GTGACTGGAGTTCAGACGTGTGCTCTTCCGATCTCGGGCTCGTGATGAACTACA
j	2R_15745595_j		T	A	2R_15745595_j_F	CTACACGTTCAGAGTTCTACAGTCCGAACAACAACAACAACAGCTCCG	2R_15745595_j_R	GTGACTGGAGTTCAGACGTGTGCTCTTCCGATCTGGCCACACGCAAACACTAAA
j	2R_15746439_j		G	A	2R_15746439_j_F	CTACACGTTCAGAGTTCTACAGTCCGATGTTGCTGGTACGGTGCAG	2R_15746439_j_R	GTGACTGGAGTTCAGACGTGTGCTCTTCCGATCTACGATTCCATAGCCCACTCTG
j	2R_15749248_j		G	A	2R_15749248_j_F	CTACACGTTCAGAGTTCTACAGTCCGACTATAGCTGCCCTTCCCGC	2R_15749248_j_R	GTGACTGGAGTTCAGACGTGTGCTCTTCCGATCTAATCAGCCACAAAACCACGC
j	2R_3264504_j		T	A	2R_3264504_j_F	CTACACGTTCAGAGTTCTACAGTCCGATGAGCGATTGGAAAAGAGAGGA	2R_3264504_j_R	GTGACTGGAGTTCAGACGTGTGCTCTTCCGATCTGGCTCCCTTTTTCTGCATGTC
j	2R_3265382_j		A	G	2R_3265382_j_F	CTACACGTTCAGAGTTCTACAGTCCGATACCGTCCCCACCTTTCAGA	2R_3265382_j_R	GTGACTGGAGTTCAGACGTGTGCTCTTCCGATCTGAAAATAAATGGCCCCACTAACTC
j	2R_3269237_j		G	A	2R_3269237_j_F	CTACACGTTCAGAGTTCTACAGTCCGACCGGATCTGGAGTGGAATCT	2R_3269237_j_R	GTGACTGGAGTTCAGACGTGTGCTCTTCCGATCTTCCGCACATAAAAACAGCCAC
j	2R_3270801_j		G	A	2R_3270801_j_F	CTACACGTTCAGAGTTCTACAGTCCGAACACATCATCGGCTACTGCT	2R_3270801_j_R	GTGACTGGAGTTCAGACGTGTGCTCTTCCGATCTGGTGGTGGATTTACTAAGGACCA
j	2R_3277024_j		C	T	2R_3277024_j_F	CTACACGTTCAGAGTTCTACAGTCCGAGCGGCCGTTTTTGTACACTT	2R_3277024_j_R	GTGACTGGAGTTCAGACGTGTGCTCTTCCGATCTAACGGAAAGGTCGCGTAAAC
j	2R_3277374_j		G	A	2R_3277374_j_F	CTACACGTTCAGAGTTCTACAGTCCGAGAGTTTCACGCGCGATGC	2R_3277374_j_R	GTGACTGGAGTTCAGACGTGTGCTCTTCCGATCTACTGCGAGAAGGCAAAGGC
j	2R_3278637_j		G	A	2R_3278637_j_F	CTACACGTTCAGAGTTCTACAGTCCGACAGAAGAGACCTGCAGGATGT	2R_3278637_j_R	GTGACTGGAGTTCAGACGTGTGCTCTTCCGATCTGCCCACCACCATCACCAATA
j	2R_3280413_j		C	T	2R_3280413_j_F	CTACACGTTCAGAGTTCTACAGTCCGAACCAGGCTGATTATGTCGCT	2R_3280413_j_R	GTGACTGGAGTTCAGACGTGTGCTCTTCCGATCTCCATTCATCGCTCGCTTGTG
j	2R_3303615_j		C	T	2R_3303615_j_F	CTACACGTTCAGAGTTCTACAGTCCGAGCAGGTCAGTTAATCTTGATTAACC	2R_3303615_j_R	GTGACTGGAGTTCAGACGTGTGCTCTTCCGATCTACAACTAATCAAGCCCGCAA
b	2R_19073763_b		T	C	2R_19073763_b_F	CTACACGTTCAGAGTTCTACAGTCCGATACGCACACACACACTCTCC	2R_19073763_b_R	GTGACTGGAGTTCAGACGTGTGCTCTTCCGATCTCGAAAGCGTGAGACGTAAGC
b	2R_19088508_b		T	C	2R_19088508_b_F	CTACACGTTCAGAGTTCTACAGTCCGAGAAGTATCGTTAATCATCGATCAGG	2R_19088508_b_R	GTGACTGGAGTTCAGACGTGTGCTCTTCCGATCTCCCTTCAAGTGGCAGCCTAA
b	2R_19748299_b		G	C	2R_19748299_b_F	CTACACGTTCAGAGTTCTACAGTCCGAACTTCACTGCTGTTGACCGA	2R_19748299_b_R	GTGACTGGAGTTCAGACGTGTGCTCTTCCGATCTTCGTTTGCTTCGTTCGGTTG
b	2R_19773853_b		T	A	2R_19773853_b_F	CTACACGTTCAGAGTTCTACAGTCCGAGGCAGTAAGAGTTGGGCCTT	2R_19773853_b_R	GTGACTGGAGTTCAGACGTGTGCTCTTCCGATCTTGAAGGATTTTCAGCAAAAGGTT
b	2R_19859913_b		C	T	2R_19859913_b_F	CTACACGTTCAGAGTTCTACAGTCCGATGTTTGAGGTCCATTCGTCCC	2R_19859913_b_R	GTGACTGGAGTTCAGACGTGTGCTCTTCCGATCTTGTGCTGGAATTGCCCTTAGA
b	2R_20185328_b		G	T	2R_20185328_b_F	CTACACGTTCAGAGTTCTACAGTCCGATGCGGGGGTCATACTATCCT	2R_20185328_b_R	GTGACTGGAGTTCAGACGTGTGCTCTTCCGATCTATAACTGTCAGTAAGCATGAAACAT
b	2R_20229928_b		T	A	2R_20229928_b_F	CTACACGTTCAGAGTTCTACAGTCCGAAGCAAGCTTACTCCTTACGCA	2R_20229928_b_R	GTGACTGGAGTTCAGACGTGTGCTCTTCCGATCTCGAAAACGGCAAACAGATGGT
b	2R_20525569_b		T	C	2R_20525569_b_F	CTACACGTTCAGAGTTCTACAGTCCGACCGAGTAAGTGCGAGCCTTA	2R_20525569_b_R	GTGACTGGAGTTCAGACGTGTGCTCTTCCGATCTCAGCGGGCAGTGTTCAAAAA
b	2R_20529675_b		T	A	2R_20529675_b_F	CTACACGTTCAGAGTTCTACAGTCCGAGGCGACGACAACAACGAT	2R_20529675_b_R	GTGACTGGAGTTCAGACGTGTGCTCTTCCGATCTCTGGTCTCACTCGCATCCC
b	2R_21449883_b		C	T	2R_21449883_b_F	CTACACGTTCAGAGTTCTACAGTCCGACAGGATGCTCTTTGGGCAAA	2R_21449883_b_R	GTGACTGGAGTTCAGACGTGTGCTCTTCCGATCTGGGTTCTAAGCACCACCATCA
b	2R_21461524_b		A	C	2R_21461524_b_F	CTACACGTTCAGAGTTCTACAGTCCGATTATCAACCACCACCCTGCC	2R_21461524_b_R	GTGACTGGAGTTCAGACGTGTGCTCTTCCGATCTATGGTGCGGCAAAAGCGAA
b	2R_22108731_b		T	G	2R_22108731_b_F	CTACACGTTCAGAGTTCTACAGTCCGATCCGTGGAGTTGTCTGTGTG	2R_22108731_b_R	GTGACTGGAGTTCAGACGTGTGCTCTTCCGATCTCATTCAAAAACCCGCCCCAT
b	2R_23170622_b		G	A	2R_23170622_b_F	CTACACGTTCAGAGTTCTACAGTCCGACGGTTCGTTTTGTTTGGACGA	2R_23170622_b_R	GTGACTGGAGTTCAGACGTGTGCTCTTCCGATCTTAACTCGCACTTGCACGTGT
b	2R_23181995_b		C	T	2R_23181995_b_F	CTACACGTTCAGAGTTCTACAGTCCGAAAAGAAACTGGAAAGAACAAAAACC	2R_23181995_b_R	GTGACTGGAGTTCAGACGTGTGCTCTTCCGATCTGGATGGGTCCGTTTAGTGGT
b	2R_24428390_b		A	G	2R_24428390_b_F	CTACACGTTCAGAGTTCTACAGTCCGAGGCGCGATTCATCATCAACC	2R_24428390_b_R	GTGACTGGAGTTCAGACGTGTGCTCTTCCGATCTAGCATCAGGCCCATCGTTAC
b	2R_24516401_b		G	A	2R_24516401_b_F	CTACACGTTCAGAGTTCTACAGTCCGACCGTGTGTGCTTTTCCGAAG	2R_24516401_b_R	GTGACTGGAGTTCAGACGTGTGCTCTTCCGATCTAGAAGCGCACCCATATCGG
b	2R_24544657_b		G	T	2R_24544657_b_F	CTACACGTTCAGAGTTCTACAGTCCGAAATCTGTCAGTTTCCCACCG	2R_24544657_b_R	GTGACTGGAGTTCAGACGTGTGCTCTTCCGATCTAACACAGACTGACCGACGAA
b	2R_25052588_b		A	G	2R_25052588_b_F	CTACACGTTCAGAGTTCTACAGTCCGATGTATTGGCACGCAGGAAGA	2R_25052588_b_R	GTGACTGGAGTTCAGACGTGTGCTCTTCCGATCTCGACAATCACGATTCGTACGC
b	2R_25130459_b		A	T	2R_25130459_b_F	CTACACGTTCAGAGTTCTACAGTCCGACTTCCCCGAACCGGTCTG	2R_25130459_b_R	GTGACTGGAGTTCAGACGTGTGCTCTTCCGATCTTAGGCGTGACGTTGTGGAAA
b	2R_25924943_b		A	G	2R_25924943_b_F	CTACACGTTCAGAGTTCTACAGTCCGAGATGAGGAGGTAGCAGCAAAC	2R_25924943_b_R	GTGACTGGAGTTCAGACGTGTGCTCTTCCGATCTCCTTTCGCTATGCTGCACTG
b	2R_26193996_b		A	G	2R_26193996_b_F	CTACACGTTCAGAGTTCTACAGTCCGACGGGGCGTGGTAATCGATAA	2R_26193996_b_R	GTGACTGGAGTTCAGACGTGTGCTCTTCCGATCTGAGCGCGTTCTGAAAGCTTC
b	2R_26380901_b		G	T	2R_26380901_b_F	CTACACGTTCAGAGTTCTACAGTCCGAACCTTTACTCAGCGCAGTCC	2R_26380901_b_R	GTGACTGGAGTTCAGACGTGTGCTCTTCCGATCTATCCACCAATTGCAGAAGGC
c_col	2R_27250183_c_col		A	T	2R_27250183_c_colF	CTACACGTTCAGAGTTCTACAGTCCGATGGCACGGGAAAGGGGAT	2R_27250183_c_colR	GTGACTGGAGTTCAGACGTGTGCTCTTCCGATCTTCACCGTGCGTGTAATCGAA
c_col	2R_27254753_c_col		G	A	2R_27254753_c_colF	CTACACGTTCAGAGTTCTACAGTCCGAGGACCACCCCGCTTGAG	2R_27254753_c_colR	GTGACTGGAGTTCAGACGTGTGCTCTTCCGATCTTGGTCGAAGGGTCATCACTG
c_col	2R_27280531_c_col		G	A	2R_27280531_c_colF	CTACACGTTCAGAGTTCTACAGTCCGATTTGGCAACCGCAATGACAG	2R_27280531_c_colR	GTGACTGGAGTTCAGACGTGTGCTCTTCCGATCTACAGTTCCTCCATCTGCTGC
c_col	2R_27281084_c_col		G	C	2R_27281084_c_colF	CTACACGTTCAGAGTTCTACAGTCCGATGCGCGTACAGTTCATTACG	2R_27281084_c_colR	GTGACTGGAGTTCAGACGTGTGCTCTTCCGATCTGGATTTCCGTACGATGTCGA
c_col	2R_27281406_c_col		T	C	2R_27281406_c_colF	CTACACGTTCAGAGTTCTACAGTCCGAACGAAACCGATATCTGACAGGG	2R_27281406_c_colR	GTGACTGGAGTTCAGACGTGTGCTCTTCCGATCTTGCCGGATACATCGAGAAGAC
c_col	2R_27282099_c_col		C	A	2R_27282099_c_colF	CTACACGTTCAGAGTTCTACAGTCCGAAGCATGCTGAGAAGCTTTAGA	2R_27282099_c_colR	GTGACTGGAGTTCAGACGTGTGCTCTTCCGATCTGTACCGATGGGGAGAGGAAT
c_col	2R_27282330_c_col		C	T	2R_27282330_c_colF	CTACACGTTCAGAGTTCTACAGTCCGACCGAGAGTAGTGCCAGTGTC	2R_27282330_c_colR	GTGACTGGAGTTCAGACGTGTGCTCTTCCGATCTGAGACACCCCTCCCACATTG
c_col	2R_27582821_c_col		C	T	2R_27582821_c_colF	CTACACGTTCAGAGTTCTACAGTCCGACCCTTGGTCAACGGTGCATC	2R_27582821_c_colR	GTGACTGGAGTTCAGACGTGTGCTCTTCCGATCTACTGACTCGTGTGATCTCCC
c_col	2R_27725280_c_col		A	G	2R_27725280_c_colF	CTACACGTTCAGAGTTCTACAGTCCGATCGCACTAGACGTAGATAGATAGC	2R_27725280_c_colR	GTGACTGGAGTTCAGACGTGTGCTCTTCCGATCTTCATGTTTGTGCTGCACGAA
c_col	2R_27740592_c_col		T	A	2R_27740592_c_F	CTACACGTTCAGAGTTCTACAGTCCGATCAGTGCAATTTTACGATCATCTT	2R_27740592_c_R	GTGACTGGAGTTCAGACGTGTGCTCTTCCGATCTGCAACAACCACCAAAATGGC
c_col	2R_27741870_c_col		C	T	2R_27741870_c_colF	CTACACGTTCAGAGTTCTACAGTCCGAGCAATATGTTGTGGATCATGTGC	2R_27741870_c_colR	GTGACTGGAGTTCAGACGTGTGCTCTTCCGATCTAGCTTTTCGGTCGAGCATCA
c_col	2R_28817026_c_col		C	T	2R_28817026_c_colF	CTACACGTTCAGAGTTCTACAGTCCGATTTAACACATCGGTTAACTTGGTT	2R_28817026_c_colR	GTGACTGGAGTTCAGACGTGTGCTCTTCCGATCTCTGTTTCCTTCCCCTTACACA
c_col	2R_28817192_c_col		G	C	2R_28817192_c_colF	CTACACGTTCAGAGTTCTACAGTCCGACCGGAAAAAAGTAAGAAAAAACACA	2R_28817192_c_colR	GTGACTGGAGTTCAGACGTGTGCTCTTCCGATCTCTTTGCTTCGTCCCACACCA
c_col	2R_29087279_c_col		T	C	2R_29087279_c_colF	CTACACGTTCAGAGTTCTACAGTCCGATTCAACAGGTGTGCACAGGT	2R_29087279_c_colR	GTGACTGGAGTTCAGACGTGTGCTCTTCCGATCTGGTGTATGAGGGTCAATTGCG
c_col	2R_29134005_c_col		A	G	2R_29134005_c_F	CTACACGTTCAGAGTTCTACAGTCCGACCAGATACGCGGGGTAATGT	2R_29134005_c_R	GTGACTGGAGTTCAGACGTGTGCTCTTCCGATCTGCTTGCCCCTGTTTTTTCCC
c_col	2R_29268921_c_col		G	A	2R_29268921_c_colF	CTACACGTTCAGAGTTCTACAGTCCGACCTCGTCCGTATGCATCTCG	2R_29268921_c_colR	GTGACTGGAGTTCAGACGTGTGCTCTTCCGATCTCGATCGCTTAGCAAACCGTG
c_col	2R_29269103_c_col		C	A	2R_29269103_c_colF	CTACACGTTCAGAGTTCTACAGTCCGAGGTTCGAATGCACCGGGC	2R_29269103_c_colR	GTGACTGGAGTTCAGACGTGTGCTCTTCCGATCTTTCAGGGGTGCAAATTCGGA
c_gam	2R_29305383_c_gambiae_no_u		A	T	2R_29305383_c_F	CTACACGTTCAGAGTTCTACAGTCCGATGCAACTGGTCAAATATTAAAACCT	2R_29305383_c_R	GTGACTGGAGTTCAGACGTGTGCTCTTCCGATCTACTGACATGGATTTTGTTTCTGTGA
c_gam	2R_29306197_c_gambiae_no_u		C	T	2R_29306197_c_F	CTACACGTTCAGAGTTCTACAGTCCGACGGCATGAACCTCAGCTTGA	2R_29306197_c_R	GTGACTGGAGTTCAGACGTGTGCTCTTCCGATCTGCCGATACTCAATGACAGTGC
c_col	2R_29322912_c_col		A	G	2R_29322912_c_colF	CTACACGTTCAGAGTTCTACAGTCCGACAAAACGCCTGCACACTCAC	2R_29322912_c_colR	GTGACTGGAGTTCAGACGTGTGCTCTTCCGATCTAAAGTAAACCCCCGTTCGGT
c_col	2R_29517240_c_col		A	C	2R_29517240_c_F	CTACACGTTCAGAGTTCTACAGTCCGAACACCGTCAGTAAGATCCTGA	2R_29517240_c_R	GTGACTGGAGTTCAGACGTGTGCTCTTCCGATCTCGACGTACGTACCATTCTGC
c_col	2R_29519609_c_col		A	G	2R_29519609_c_colF	CTACACGTTCAGAGTTCTACAGTCCGAGCGGTCAGTTGCAGAACAGA	2R_29519609_c_colR	GTGACTGGAGTTCAGACGTGTGCTCTTCCGATCTTCATTGATGATGCAAATGTGGGT
c_gam	2R_30328642_c_gambiae_no_u		C	T	2R_30328642_c_F	CTACACGTTCAGAGTTCTACAGTCCGATTCGGCTGCATCTGCGAG	2R_30328642_c_R	GTGACTGGAGTTCAGACGTGTGCTCTTCCGATCTCTCGACAGGAGCTAGCAGC
c_col	2R_30386671_c_col		G	A	2R_30386671_c_F	CTACACGTTCAGAGTTCTACAGTCCGAGCTCTCCGCTTCCCAGC	2R_30386671_c_R	GTGACTGGAGTTCAGACGTGTGCTCTTCCGATCTCGAGGGAGCGATAGAGAGAGA
c_col	2R_30392408_c_col		A	G	2R_30392408_c_F	CTACACGTTCAGAGTTCTACAGTCCGACGGTAGTGTGCGTTTGACAG	2R_30392408_c_R	GTGACTGGAGTTCAGACGTGTGCTCTTCCGATCTTCCAACTGAGCTACTTCCGC
c_gam	2R_30476026_c_gambiae_no_u		G	T	2R_30476026_c_F	CTACACGTTCAGAGTTCTACAGTCCGACTGCCGATGAAAGTACCGGT	2R_30476026_c_R	GTGACTGGAGTTCAGACGTGTGCTCTTCCGATCTTTTCGGGGGTTAGTAGCGTG
c_gam	2R_30724210_c_gambiae_no_u		C	A	2R_30724210_c_F	CTACACGTTCAGAGTTCTACAGTCCGATCCCCAGAAGCGCATGATTT	2R_30724210_c_R	GTGACTGGAGTTCAGACGTGTGCTCTTCCGATCTACTGCCCAACGGTTCTTCTG
c_gam	2R_30725625_c_gambiae_no_u		T	A	2R_30725625_c_F	CTACACGTTCAGAGTTCTACAGTCCGACGGCACTGCGCGAAAAC	2R_30725625_c_R	GTGACTGGAGTTCAGACGTGTGCTCTTCCGATCTTATCCTGCAGCTTCTCGACC
c_gam	2R_30894916_c_gambiae_no_u		G	A	2R_30894916_c_F	CTACACGTTCAGAGTTCTACAGTCCGATGCGCTTCTGTAACGAACCA	2R_30894916_c_R	GTGACTGGAGTTCAGACGTGTGCTCTTCCGATCTCACACAAAGCCACAGTGGAC
c_gam	2R_30967698_c_gambiae_no_u		A	T	2R_30967698_c_F	CTACACGTTCAGAGTTCTACAGTCCGACGCAGCAGGCTTTTACTATGC	2R_30967698_c_R	GTGACTGGAGTTCAGACGTGTGCTCTTCCGATCTTCTTTCCATCACTGGTCGCC
c_gam	2R_31092050_c_gambiae_no_u		G	A	2R_31092050_c_F	CTACACGTTCAGAGTTCTACAGTCCGAAATACAAGGTACGCAGCCGG	2R_31092050_c_R	GTGACTGGAGTTCAGACGTGTGCTCTTCCGATCTTGAATCGTCTAATCATACAGCAACA
c_gam	2R_31121606_c_gambiae_no_u		T	C	2R_31121606_c_F	CTACACGTTCAGAGTTCTACAGTCCGACACTACCACCACCATTGCTAG	2R_31121606_c_R	GTGACTGGAGTTCAGACGTGTGCTCTTCCGATCTTCGTTGGTCCCGTGTACC
c_gam	2R_31126113_c_gambiae_no_u		C	A	2R_31126113_c_F	CTACACGTTCAGAGTTCTACAGTCCGAAGAAGCGAAATTGGATGCAAA	2R_31126113_c_R	GTGACTGGAGTTCAGACGTGTGCTCTTCCGATCTGCACGCTGCGTTACATAAA
c_gam	2R_31127706_c_gambiae_no_u		C	T	2R_31127706_c_F	CTACACGTTCAGAGTTCTACAGTCCGATGAAAACCCTGGGCATCGTT	2R_31127706_c_R	GTGACTGGAGTTCAGACGTGTGCTCTTCCGATCTACCATTCTGCTGCCACTCAC
c_gam	2R_31152351_c_gambiae_no_u		T	C	2R_31152351_c_F	CTACACGTTCAGAGTTCTACAGTCCGAGGGGTAGATAAAGCACATGCA	2R_31152351_c_R	GTGACTGGAGTTCAGACGTGTGCTCTTCCGATCTCGGGGTAAGTGTTTTTGGTCA
c_col	2R_31349816_c_col		A	G	2R_31349816_c_colF	CTACACGTTCAGAGTTCTACAGTCCGAGGCACAGGTTCACGTGAAAC	2R_31349816_c_colR	GTGACTGGAGTTCAGACGTGTGCTCTTCCGATCTACGCCGGTTCGTCAAGA
u	2R_31518159_u		A	C	2R_31518159_u_F	CTACACGTTCAGAGTTCTACAGTCCGAAAACAAAACAGCAGTACTTGACT	2R_31518159_u_R	GTGACTGGAGTTCAGACGTGTGCTCTTCCGATCTCCCGAGGGAATCAATCGCAA
u	2R_31558469_u		G	T	2R_31558469_u_F	CTACACGTTCAGAGTTCTACAGTCCGACAAGGAAACGCTCTTTGGCT	2R_31558469_u_R	GTGACTGGAGTTCAGACGTGTGCTCTTCCGATCTCGGTCATTGGAACATCGAAGG
u	2R_31560220_u		G	A	2R_31560220_u_F	CTACACGTTCAGAGTTCTACAGTCCGATGTATTTTCTGTTGTTGCTTCGA	2R_31560220_u_R	GTGACTGGAGTTCAGACGTGTGCTCTTCCGATCTGTTGTGGGTTGTGGTTTGCC
u	2R_31567669_u		C	T	2R_31567669_u_F	CTACACGTTCAGAGTTCTACAGTCCGATTATGGTTTTCCGCGTGACG	2R_31567669_u_R	GTGACTGGAGTTCAGACGTGTGCTCTTCCGATCTACAAGTTGCCACGGAGTTTG
u	2R_31703855_u		A	G	2R_31703855_u_F	CTACACGTTCAGAGTTCTACAGTCCGAGTGCGAGAGGAGTGGTTC	2R_31703855_u_R	GTGACTGGAGTTCAGACGTGTGCTCTTCCGATCTGCAAGGGTATGTGCACACAC
u	2R_31713353_u		C	T	2R_31713353_u_F	CTACACGTTCAGAGTTCTACAGTCCGACGTCGTTCAACGTATTGCCG	2R_31713353_u_R	GTGACTGGAGTTCAGACGTGTGCTCTTCCGATCTGCACACGATCACACACTTACC
u	2R_31937094_u		G	A	2R_31937094_u_F	CTACACGTTCAGAGTTCTACAGTCCGAGTGGTTTTTTTTTGTTGGTTTTGC	2R_31937094_u_R	GTGACTGGAGTTCAGACGTGTGCTCTTCCGATCTCGGTTGAAGGTCTCCTGCAT
u	2R_32024114_u		C	T	2R_32024114_u_F	CTACACGTTCAGAGTTCTACAGTCCGATCCGATTGTTGGAAAGTTTCGTG	2R_32024114_u_R	GTGACTGGAGTTCAGACGTGTGCTCTTCCGATCTGGGCAAAATGTTCGCTCGAG
u	2R_32970693_u		A	C	2R_32970693_u_F	CTACACGTTCAGAGTTCTACAGTCCGAGTCCCGTCGTCCCATTCG	2R_32970693_u_R	GTGACTGGAGTTCAGACGTGTGCTCTTCCGATCTCCAAGAAAACTTTCAAGGGACGG
u	2R_33263900_u		T	C	2R_33263900_u_F	CTACACGTTCAGAGTTCTACAGTCCGATCAAGAGCAGCCTCCTTTCG	2R_33263900_u_R	GTGACTGGAGTTCAGACGTGTGCTCTTCCGATCTTTGTTTGTTTGTTGCCGCCA
u	2R_33430227_u		C	A	2R_33430227_u_F	CTACACGTTCAGAGTTCTACAGTCCGACGGTTTGATTTGATGCATGCC	2R_33430227_u_R	GTGACTGGAGTTCAGACGTGTGCTCTTCCGATCTTCCAAAACAGAATGCCAGTTGAC
u	2R_33640613_u		G	A	2R_33640613_u_F	CTACACGTTCAGAGTTCTACAGTCCGAAATCGTTTCCGTCGTTTTCG	2R_33640613_u_R	GTGACTGGAGTTCAGACGTGTGCTCTTCCGATCTGTGTGTGTGGGTACGTGTCA
u	2R_34175319_u		C	T	2R_34175319_u_F	CTACACGTTCAGAGTTCTACAGTCCGAGGAGTGCGCTGTCTTAACTT	2R_34175319_u_R	GTGACTGGAGTTCAGACGTGTGCTCTTCCGATCTAGCTGCTCTGCAAATTACGA
u	2R_34347394_u		C	T	2R_34347394_u_F	CTACACGTTCAGAGTTCTACAGTCCGAACCGTCGCTGAAATGTCTGT	2R_34347394_u_R	GTGACTGGAGTTCAGACGTGTGCTCTTCCGATCTGATGTTGGGTGGGGAACGAA
u	2R_34352080_u		T	G	2R_34352080_u_F	CTACACGTTCAGAGTTCTACAGTCCGACTCCGTGTGTGGCTTGTTTG	2R_34352080_u_R	GTGACTGGAGTTCAGACGTGTGCTCTTCCGATCTAAGGCAAAGCTTTCCTCCGT
u	2R_35488437_u		T	G	2R_35488437_u_F	CTACACGTTCAGAGTTCTACAGTCCGACGGCAAGCAAAGATCTCCTT	2R_35488437_u_R	GTGACTGGAGTTCAGACGTGTGCTCTTCCGATCTTAGCCTTACCACCTTGCTCG
u	2R_35488810_u		A	T	2R_35488810_u_F	CTACACGTTCAGAGTTCTACAGTCCGAACTGCCGTTTGCCTTTGTTC	2R_35488810_u_R	GTGACTGGAGTTCAGACGTGTGCTCTTCCGATCTTCGTGCGGAAATCTCCAGTT
d	2R_31615285_d		A	T	2R_31615285_d_F	CTACACGTTCAGAGTTCTACAGTCCGAAATCTTGTCGCGTTTGCACC	2R_31615285_d_R	GTGACTGGAGTTCAGACGTGTGCTCTTCCGATCTTTCTTTGCTTCCACTGTCCA
d	2R_31616748_d		G	A	2R_31616748_d_F	CTACACGTTCAGAGTTCTACAGTCCGAAGCAAAATGGCATACTGCTGT	2R_31616748_d_R	GTGACTGGAGTTCAGACGTGTGCTCTTCCGATCTTTGAGCTACAGTGCGGTTCA
d	2R_31638803_d		C	T	2R_31638803_d_F	CTACACGTTCAGAGTTCTACAGTCCGAAAACCATCACCAGGTCAGCC	2R_31638803_d_R	GTGACTGGAGTTCAGACGTGTGCTCTTCCGATCTCACACTTGCAACAGCGATGC
d	2R_31639025_d		C	T	2R_31639025_d_F	CTACACGTTCAGAGTTCTACAGTCCGACCGACGGGAATGCGTGC	2R_31639025_d_R	GTGACTGGAGTTCAGACGTGTGCTCTTCCGATCTCTGTGTATTGCAGCGTTTCG
d	2R_35926763_d		C	T	2R_35926763_d_F	CTACACGTTCAGAGTTCTACAGTCCGAGACGCCACGGTAGCTTCAG	2R_35926763_d_R	GTGACTGGAGTTCAGACGTGTGCTCTTCCGATCTCACCGAGTTCAGGGTTGGTG
d	2R_36196095_d		C	T	2R_36196095_d_F	CTACACGTTCAGAGTTCTACAGTCCGACTGGAACGGCTGGCCTG	2R_36196095_d_R	GTGACTGGAGTTCAGACGTGTGCTCTTCCGATCTTCTTCAGGATCGGCTAACGC
d	2R_36219925_d		C	T	2R_36219925_d_F	CTACACGTTCAGAGTTCTACAGTCCGACTCCTGCCTCTAGTGCCCTA	2R_36219925_d_R	GTGACTGGAGTTCAGACGTGTGCTCTTCCGATCTCTTCCCACACACGAGCGTTC
d	2R_36220209_d		G	A	2R_36220209_d_F	CTACACGTTCAGAGTTCTACAGTCCGATGCTCCTTGAGAAACTCCGG	2R_36220209_d_R	GTGACTGGAGTTCAGACGTGTGCTCTTCCGATCTGCGGCAAAAAGACCATACACA
d	2R_36220633_d		A	T	2R_36220633_d_F	CTACACGTTCAGAGTTCTACAGTCCGAGTCATTGGCGGCTGGTTTTG	2R_36220633_d_R	GTGACTGGAGTTCAGACGTGTGCTCTTCCGATCTGAAACAACCAACACAAACAACAA
d	2R_36235759_d		G	A	2R_36235759_d_F	CTACACGTTCAGAGTTCTACAGTCCGATTCGCGTACCGATGGTTACC	2R_36235759_d_R	GTGACTGGAGTTCAGACGTGTGCTCTTCCGATCTAAAATTCAATTTTCCCTCCAAAGC
d	2R_36275729_d		A	T	2R_36275729_d_F	CTACACGTTCAGAGTTCTACAGTCCGAGACACCATTGCTTCATCCGC	2R_36275729_d_R	GTGACTGGAGTTCAGACGTGTGCTCTTCCGATCTGCAGCTCCGGTATCGTACC
d	2R_36462129_d		T	A	2R_36462129_d_F	CTACACGTTCAGAGTTCTACAGTCCGATGCACCAATGACGTCGATGT	2R_36462129_d_R	GTGACTGGAGTTCAGACGTGTGCTCTTCCGATCTTCCCTTTCGCTTAGGAACGG
d	2R_38275741_d		G	A	2R_38275741_d_F	CTACACGTTCAGAGTTCTACAGTCCGACAAACAGTGTGGCAAGCTGG	2R_38275741_d_R	GTGACTGGAGTTCAGACGTGTGCTCTTCCGATCTGGGGACGGTTGATGTCTGAG
d	2R_38612599_d		G	A	2R_38612599_d_F	CTACACGTTCAGAGTTCTACAGTCCGATGCAGTTTAGCTCCATCGCA	2R_38612599_d_R	GTGACTGGAGTTCAGACGTGTGCTCTTCCGATCTCCGCCATTTATGCACCGTG
d	2R_39968694_d		T	G	2R_39968694_d_F	CTACACGTTCAGAGTTCTACAGTCCGAATGTGAAATCGTTGTCGCGC	2R_39968694_d_R	GTGACTGGAGTTCAGACGTGTGCTCTTCCGATCTCCGTGTCTTGCGTGTGA
d	2R_42168396_d		C	A	2R_42168396_d_F	CTACACGTTCAGAGTTCTACAGTCCGAGCAACACGTTCTCGAAGGGT	2R_42168396_d_R	GTGACTGGAGTTCAGACGTGTGCTCTTCCGATCTGCGACCGGGCATCTCAAT
d	2R_42235046_d		T	C	2R_42235046_d_F	CTACACGTTCAGAGTTCTACAGTCCGAGGTGCGAAGGTGACGTTTTC	2R_42235046_d_R	GTGACTGGAGTTCAGACGTGTGCTCTTCCGATCTTGCTTTGGTTTCGAACGCAG
